# Embryonic valproate exposure alters mesencephalic dopaminergic neurons distribution and septal dopaminergic gene expression in domestic chicks

**DOI:** 10.1101/2021.11.08.467690

**Authors:** Alice Adiletta, Alessandra Pross, Nicolò Taricco, Paola Sgadò

## Abstract

In recent years, the role of the dopaminergic system in the regulation of social behavior is being progressively outlined, and dysfunctions of the dopaminergic system are increasingly associated with neurodevelopmental disorders, including ASD. To further elucidate the role of the dopaminergic system in ASD, we investigated the effects of embryonic exposure to valproic acid (VPA) on the postnatal development of the mesencephalic DA system in the domestic chick. We found that VPA affected the rostro-caudal distribution of DA neurons, without changing the expression levels of several dopaminergic markers in the mesencephalon. We also investigated a potential consequence of this altered DA neuronal distribution in the septum, a social brain area previously associated to social behaviour in several vertebrate species, describing alterations in the expression of genes linked to DA neurotransmission. These findings support the emerging hypothesis of a role of DA dysfunction in ASD pathogenesis. Together with previous studies showing impairments of early social orienting behaviour, these data also support the use of the domestic chick model to investigate the neurobiological mechanisms involved in early ASD symptoms.
