## Supplementary material for "Embryonic valproate exposure alters mesencephalic dopaminergic neurons distribution and septal dopaminergic gene expression in domestic chicks": Table 1

### Sheet: Foglio1
Gene name	Primer Sequence		Gene name	Primer Sequence
DRD1	Forward	CGTCTCATGTCTGCTATCTGTAAG	5HRT2A	Forward	ACCTCTGTGCCATCTCATTG
	Reverse	AAGAGTCCCTTTCCACAAGC		Reverse	CCAAAGACAGGGATAGGCATG
DRD2	Forward	GACAAATGCACTCATCCAGAAG	TH	Forward	CGAGACTTTGATCCTGATGCTG
	Reverse	ACACCATCTCCATTTCCATCTC		Reverse	GTATTTCACTGAGAAGGGCCTC
GRIN2A	Forward	ATACATCTTTGCCACTACGGG	TPH2	Forward	CAGTATGTACGACACGGCTC
	Reverse	AAATACCAGTCAGCCACAGG		Reverse	TTCGTCAGATGCTCCCAATG
GRIN2B	Forward	CTTCATGGGTGTCTGCTCTG	GABRA1	Forward	GAAGATGGCTCTCGACTGAAC
	Reverse	GGATGTTGGAATGGGTGTTG		Reverse	CCTCTTCAAGTGAAAATGTGTAGTC
DARPP32	Forward	AGATCCAATTCTCAGTGCCG	GABBR2	Forward	TTGGCTTGGGATTGTCTACG
	Reverse	ACTCGTCCTCTACATCTGGG		Reverse	CTCATTCCGATGTATTTGCTGTC
5HTT	Forward	GCTACTGCATAGGAACCTCTTC	GAD1	Forward	ATCCACCGCTAACACCAAC
	Reverse	TTCTGTGGCTGTTTCTGGAG		Reverse	CGCCATCTTTATTCGACCATCC
CREB1	Forward	CTCCAGACGTTGACTATGACC	EN1	Forward	CTCAACGAGTCCCAGATCAAG
	Reverse	AGGTCTGTACATCTCCTGAGG		Reverse	TCTTTGTCCTGCACCGTG
OXTR	Forward	TGTGCTGGACGCCCTTCT	TBP	Forward	CTTCGTGCCCGAAATGCT
	Reverse	TCCTGCGGAGCGTTGGT		Reverse	GCGCAGTAGTACGTGGTTCTCTT
5HTR1A	Forward	ATTATGGGCACCTTCATCCTC	HMBS	Forward	GGTTGAGATGCTCCGTGAGTTT
	Reverse	GCACTTACTGTCACAAAAGGG		Reverse	GGCTCTTCTCCCCAATCTTAGAA
